# Isotonic and minimally invasive optical clearing media for live cell imaging *ex vivo* and *in vivo*

**DOI:** 10.1101/2024.09.13.612584

**Authors:** Shigenori Inagaki, Nao Nakagawa-Tamagawa, Nathan Huynh, Yuki Kambe, Rei Yagasaki, Satoshi Manita, Satoshi Fujimoto, Takahiro Noda, Misato Mori, Aki Teranishi, Hikari Takeshima, Yuki Naitou, Tatsushi Yokoyama, Masayuki Sakamoto, Katsuhiko Hayashi, Kazuo Kitamura, Yoshiaki Tagawa, Satoru Okuda, Tatsuo K. Sato, Takeshi Imai

## Abstract

Tissue clearing has been widely used for fluorescence imaging of fixed tissues, but not for live tissues due to its toxicity. Here we develop minimally invasive optical clearing media for fluorescence imaging of live mammalian tissues. Light scattering is minimized by adding spherical polymers with low osmolarity to the extracellular medium. A clearing medium containing bovine serum albumin (SeeDB-Live) is minimally invasive to live cells, allowing for structural and functional imaging of live tissues, such as spheroids, organoids, acute brain slices, and the mouse brain *in vivo*. SeeDB-Live minimally affects the electrophysiological properties and sensory responses of neurons. We demonstrate its utility for widefield imaging of subcellular voltage dynamics, such as backpropagating action potentials, in acute brain slices. We also utilize SeeDB-Live for widefield voltage imaging of dozens of dendrites *in vivo*, demonstrating population dynamics. Thus, SeeDB-Live expands the scale and modalities of fluorescence imaging of live mammalian tissues.

---

Live biological tissues are dynamic by nature. They continuously change their morphology as well as the activity of various extracellular and intracellular signaling. Thanks to various chemical and genetically encoded fluorescent biosensors, we can image and measure dynamic biological phenomena within the live tissues and organs using fluorescence microscopy. However, the imaging depth is often limited by tissue opacity. Therefore, imaging the dynamics of the entire biological system is a challenge.

The opacity of the biological tissues is largely due to the inhomogeneity of refractive index within the samples. Two-photon microscopy uses a near-infrared excitation laser instead of visible light to reduce light scattering; however, the imaging depth is limited to a few hundred microns in mammalian tissues *in vivo* ^1^. Adaptive optics uses a deformable mirror or spatial light modulator to correct aberrations caused by macroscopic refractive index distortions, but is not effective for highly scattering samples ^2^. For fixed tissues, optical clearing is a powerful approach: light refraction and scattering are minimized by removing high index components (e.g., lipids) and/or by immersing the sample in high index solutions with refractive indices of 1.43-1.55 ^3–13^. However, most of the clearing agents developed for fixed tissues are toxic to live cells. Less toxic chemicals (e.g., glycerol, dimethyl sulfoxide, sugars, tartrazine, etc.) have been tested for highly fibrous extracellular structures, such as skin and skull *in vivo* ^14–19^; however, these chemicals interfere with cellular functions and/or are hypertonic, hampering their applications to live tissues for imaging of cellular functions. Osmolarity of the clearing agent is particularly critical for live imaging.

Some of the chemicals have been proposed for live cell imaging. Iodinated contrast agents were attractive candidates because of their low osmolarity. One of them, indixanol, has been shown to improve the transparency of bacteria and some multicellular organisms ^20,21^. However, its toxicity to mammalian cells has not been fully evaluated. Another study attempted to improve transparency of the mouse brain by adding glycerol to drinking water ^22^. However, it was not demonstrated whether the refractive index in the brain was changed by feeding glycerol; glycerol should be easily metabolized once absorbed in the gut. Therefore, the optical clearing strategy has not been effectively used for fluorescence imaging of cellular functions (e.g., recording intracellular Ca^2+^ and other signals) in live mammalian tissues.

Here we developed SeeDB-Live, a tissue clearing medium for live mammalian cells and tissues. SeeDB-Live contains bovine serum albumin (BSA), which is minimally invasive to cells and has exceptionally low osmolarity when dissolved in water. SeeDB-Live improved the imaging depth of spheroids, organoids, and brain slices *ex vivo* up to ∼2-fold with confocal and two-photon microscopy. SeeDB-Live is particularly useful for widefield voltage imaging of mammalian brain *ex vivo* and *in vivo* with confocal and widefield imaging, expanding the scale and modalities of fluorescence imaging in the nervous system.
