## Supplementary Table 1 for "Isotonic and minimally invasive optical clearing media for live cell imaging *ex vivo* and *in vivo*"

### Sheet: Sheet1
Reagent	Conc. (w/v %)	Refractive index	Original medium	Fraction of the original medium (%)	Osmolality (mOsm/kg)	pH adjustment	Additional CaCl2 from the original medium (mM)	Additional MgCl2 from the original medium (mM)	O2 saturation	Figure#
BSA#1	15	1.363	DMEM (10%FBS, 1% P.S.)	85	320	Yes	0	0	No	1i-k, Ex1e,f
BSA#1	16.4	1.366	DMEM (10%FBS, 1% P.S.)	83.2	320	Yes	2.07	0.93	No	1l-n, Ex3a-c, Ex4a-d
BSA#1	15	1.363	IntestiCult Medium	72.2	270	Yes	2	1	No	1o-q, Ex4e,f
BSA#1	15	1.363	G-MEM (10% KSR, 1% FBS, 1% NEAA, 1 mM pyruvate, 0.1 mM 2-ME )	72	270	Yes	2.07	0.93	No	Ex4g-j
BSA#1	16.8	1.366	DMEM/F-12 with Glutamax supplemented (1 % N2 supplemant, 1% P.S.)	76.2	310	Yes	2.6	0.74	No	1r,s
BSA#1	16.4	1.366	ACSF	83.7	310	Yes	2	1	Yes	2,3,5, Ex2, Ex5-7
BSA#1	16.4	1.366	ACSF-HEPES (without glucose)	80	300	Yes	2	1	No	4,6, Ex8,9
BSA#1	15	1.363	Neurobasal medium (2% B27, 1% GlutaMax, 1% P.S.)	80	230	Yes	2.06	0.94	No	Ex3d-g
BSA#2	15	1.363	DMEM (10%FBS, 1% P.S.)	90	320	Yes	0	0	No	Ex1e
BSA#3	15	1.363	DMEM (10%FBS, 1% P.S.)	90	320	Yes	0	0	No	Ex1e
BSA#4	15	1.363	DMEM (10%FBS, 1% P.S.)	85	320	Yes	0	0	No	Ex1e
BSA#5	15	1.363	DMEM (10%FBS, 1% P.S.)	85	320	Yes	0	0	No	Ex1e
BSA#6	15	1.363	DMEM (10%FBS, 1% P.S.)	85	320	Yes	0	0	No	Ex1e
BSA#7	15	1.363	DMEM (10%FBS, 1% P.S.)	85	320	No	0	0	No	Ex1e
Glycerol	5	1.348	DMEM (10%FBS, 1% P.S.)	96	NA	No	0	0	No	1f, Ex1a
Glycerol	5	N.A.	ACSF	96	NA	Yes	0	0	Yes	Ex5f,g
Glycerol	23	1.365	DMEM (10%FBS, 1% P.S.)	81.8	NA	No	0	0	No	1d-f, Ex1a
Glycerol	23	1.365	ACSF	81.8	NA	No	0	0	Yes	Ex7c-e
DMSO	17.2	1.365	DMEM (10%FBS, 1% P.S.)	84.4	NA	No	0	0	No	1f, Ex1a
Propylene glycol	29.6	1.365	DMEM (10%FBS, 1% P.S.)	71.5	NA	No	0	0	No	1f, Ex1a
Optiprep (Iodixanol)	18.6	1.363	DMEM (10%FBS, 1% P.S.)	69	310	No	0	0	No	1j,k, Ex1g
Optiprep (Iodixanol)	19.2	1.366	ACSF	67.9	300	Yes	0	0	Yes	Ex7a,b
Visipaque (Iodixanol)	19.8	1.365	DMEM (10%FBS, 1% P.S.)	69.6	315	No	0	0	No	1d-f, Ex1a,b
PEG	20.4	1.365	DMEM (10%FBS, 1% P.S.)	75	668	No	0	0	No	1f, Ex1a,b
Ficoll70	18.9	1.363	DMEM (10%FBS, 1% P.S.)	71.9	310	No	0	0	No	1j,k, Ex1g
Ficoll70	19.6	1.365	DMEM (10%FBS, 1% P.S.)	75	351	No	0	0	No	1f, Ex1a,b
Ficoll400	21.7	1.365	DMEM (10%FBS, 1% P.S.)	75	363	No	0	0	No	1f, Ex1a,b
HBCD	21	1.363	DMEM (10%FBS, 1% P.S.)	70.8	320	No	0	0	No	1j,k
HBCD	23.6	1.365	DMEM (10%FBS, 1% P.S.)	75	317	No	0	0	No	1f, Ex1a,b
PVP	17.7	1.365	DMEM (10%FBS, 1% P.S.)	75	588	Yes	0	0	No	1f, Ex1a,b
